# Division of labor between seed plant RAB GDI paralogs: insights from genetic analysis in *Arabidopsis thaliana*

**DOI:** 10.64898/2026.03.25.714218

**Authors:** Hana Soukupová, Fatima Cvrčková, Viktor Žárský, Michal Hála

## Abstract

**Background:** RAB Guanine Nucleotide Dissociation Inhibitors (RAB GDIs) are important vesicle transport regulators in eukaryotes, participating in the functional cycle of RAB GTPases by stabilizing their non-active GDP-conformation.

**Aims:** We address the importance of the three *Arabidopsis thaliana* RAB GDI paralogs by genetic and developmental analyses and put these results into the seed plants evolution context.

**Methods:** We use methods of genetics, microscopy and phylogenetics.

**Results:** Our genetic analyses of *Arabidopsis* T-DNA insertional mutants confirm recent CRISPR alleles data indicating lethality of double *gdi1 gdi2* mutants, and our microscopic data point to embryo development arrest in double mutant seeds. We also confirm the involvement of *GDI2* and *GDI3* in pollen tube growth. Moreover, our data show that *GDI1* also contributes to proper pollen function. Our phylogenetic analysis reveals independent diversification of RAB GDIs in Gymnosperms and Angiosperms, with early specialization of an Angiosperm reproduction-and gametophyte-related clade.

**Conclusions:** In *Arabidopsis*, RAB GDI1 and 2 are important for the vegetative growth while RAB GDI2 and 3 are vital for reproduction. Evolution of the RAB GDI family reflects the evolution of seed plants.

**Highlights:** RAB GDIs are vital for plant growth and reproduction and act redundantly. Even the low-transcribed RAB GDI1 isoform contributes to the proper pollen function. Two RAB GDI clades evolved in early Angiosperms.
