## Supplementary table 2 for "Division of labor between seed plant RAB GDI paralogs: insights from genetic analysis in *Arabidopsis thaliana*": supplementary table 2.xlsx

### Sheet: GDI_inventory
Supplementary table 2. List of RAB GDI accessions used for the phylogenetic tree construction. Developmental expresssion pattern is mentioned whenever avilable in public databases.
Name	Species	Group	Clade	DB source	Gene ID or accesssion	Synonyms/notes
ArathGDI1	Arabidopsis thaliana	Angiosperms/Eudicots	Angiosperm 1	GenBank RefSeq	NM_129973.3	At2g44100
ArathGDI2	Arabidopsis thaliana	Angiosperms/Eudicots	Angiosperm 1	GenBank RefSeq	NM_115855.4	At3g59920
ArathGDI3	Arabidopsis thaliana	Angiosperms/Eudicots	Angiosperm 2	GenBank RefSeq	NM_120992.5	At5g09550
PoptrGDI1a	Populus trichocarpa	Angiosperms/Eudicots	Angiosperm 1	Phytozome Populus trichocarpa v4.1	Potri.017G001200.2
PoptrGDI1b	Populus trichocarpa	Angiosperms/Eudicots	Angiosperm 1	Phytozome Populus trichocarpa v4.1	Potri.007G146600.1
PoptrGDI2	Populus trichocarpa	Angiosperms/Eudicots	Angiosperm 2	Phytozome Populus trichocarpa v4.1	Potri.007G115300.1
MedtrGDI1	Medicago truncatula	Angiosperms/Eudicots	Angiosperm 1	Phytozome Medicago truncatula Mt4.0v1	Medtr8g088620.1
MedtrGDI2	Medicago truncatula	Angiosperms/Eudicots	Angiosperm 2	Phytozome Medicago truncatula Mt4.0v1	Medtr4g093980.1
GlymaGDI1a	Glycine max	Angiosperms/Eudicots	Angiosperm 1	Phytozome Glycine max Wm82 ISU-01 v2.1	GmISU01.08G116400.1	Glyma.08G126200.1
GlymaGDI1b	Glycine max	Angiosperms/Eudicots	Angiosperm 1	Phytozome Glycine max Wm82 ISU-01 v2.1	GmISU01.05G141000.1	Glyma.05G167800.1
GlymaGDI2a	Glycine max	Angiosperms/Eudicots	Angiosperm 2	Phytozome Glycine max Wm82 ISU-01 v2.1	GmISU01.07G152200.1	Glyma.07G181700.1
GlymaGDI2b	Glycine max	Angiosperms/Eudicots	Angiosperm 2	Phytozome Glycine max Wm82 ISU-01 v2.1	GmISU01.08G062400.1	Glyma.08G068100.1
VitviGDI1	Vitis vinifera	Angiosperms/Eudicots	Angiosperm 1	GenBank RefSeq	XM_002280570.5	LOC100261021, VIT_00038268001, Vitis05g02123, Vitvi05g01700, VIT_05s0094g01550
VitviGDI2a	Vitis vinifera	Angiosperms/Eudicots	Angiosperm 2	GenBank RefSeq	XM_059738569.1	LOC100256637, VIT_00005932001, Vitis07g01856, Vitvi07g01440, VIT_00s0313g00050
VitviGDI2b	Vitis vinifera	Angiosperms/Eudicots	Angiosperm 2	GenBank RefSeq	XM_002268841.4	LOC100241864, VIT_00015656001, Vitis03g01365, Vitvi03g01073, VIT_03s0017g00490
OrysaGDI1a	Oryza sativa	Angiosperms/Monocots	Angiosperm 1	RGAP 7 (https://rice.uga.edu)	LOC_Os05g23860.1
OrysaGDI1b	Oryza sativa	Angiosperms/Monocots	Angiosperm 1	RGAP 7 (https://rice.uga.edu)	LOC_Os05g34540.1
OrysaGDI1c	Oryza sativa	Angiosperms/Monocots	Angiosperm 1	RGAP 7 (https://rice.uga.edu)	LOC_Os07g16970.1
OrysaGDI2	Oryza sativa	Angiosperms/Monocots	Angiosperm 2	RGAP 7 (https://rice.uga.edu)	LOC_Os03g16900.1
SorbiGDI1a	Sorghum bicolor	Angiosperms/Monocots	Angiosperm 1	Phytozome Sorghum bicolor v5.1	Sobic.009G139800.1	tandem duplication of SorbiGDI1b
SorbiGDI1b	Sorghum bicolor	Angiosperms/Monocots	Angiosperm 1	Phytozome Sorghum bicolor v5.1	Sobic.009G139900.1	tandem duplication of SorbiGDI1a
SorbiGDI1c	Sorghum bicolor	Angiosperms/Monocots	Angiosperm 1	Phytozome Sorghum bicolor v5.1	Sobic.002G103800.1
SorbiGDI2	Sorghum bicolor	Angiosperms/Monocots	Angiosperm 2	Phytozome Sorghum bicolor v5.1	Sobic.001G329200.1
ZeamaGDI1a	Zea mays	Angiosperms/Monocots	Angiosperm 1	Phytozome Zea mays RefGen_v4	Zm00001d010255	ZmPHJ40.08G124700.1;Zm00001eb349250; GRMZM2G435373; tandem duplication of ZeamaGDI1b
ZeamaGDI1b	Zea mays	Angiosperms/Monocots	Angiosperm 1	Phytozome Zea mays RefGen_v4	Zm00001d010251	ZmPHJ40.08G124600.1; Zm00001eb349240; GRMZM2G435373; LOC100501867 tandem duplication of ZeamaGDI1a
ZeamaGDI1c	Zea mays	Angiosperms/Monocots	Angiosperm 1	Phytozome Zea mays RefGen_v4	Zm00001d005498	ZmPHJ40.02G222100.1, GRMZM2G047431, Zm00001eb097240
ZeamaGDI1d	Zea mays	Angiosperms/Monocots	Angiosperm 1	Phytozome Zea mays RefGen_v4	Zm00001d038200	ZmPHJ40.06G171600.1; Zm00001eb288200; GRMZM2G117507
ZeamaGDI2	Zea mays	Angiosperms/Monocots	Angiosperm 2	Phytozome Zea mays RefGen_v4	Zm00001d029596	ZmPHJ40.01G149500.1; Zm00001eb020700; GRMZM2G084440
AmbtrGDI1	Amborella trichopoda	Angiosperms	Angiosperm 1 (?)	Phytozome Amborella trichopoda var. SantaCruz_75 HAP1 v2.1	AmTrH1.06G158500.1	evm_27.model.AmTr_v1.0_scaffold00066.77; AMTR_s00066p00096020
AmbtrGDI2	Amborella trichopoda	Angiosperms	Angiosperm 2	Phytozome Amborella trichopoda var. SantaCruz_75 HAP1 v2.1	AmTrH1.13G127900.1	evm_27.model.AmTr_v1.0_scaffold00033.252; AMTR_s00033p00239520
GinbiGDI	Ginkgo biloba	Gymnosperms	Gymnosperm	GinkgoDB (https://ginkgo.zju.edu.cn/)	Gb_32105 cds:8:83995213:84163262
TaxchGDIa	Taxus chinensis	Gymnosperms	Gymnosperm	GenBank TSA	KA376496.1
TaxchGDIb	Taxus chinensis	Gymnosperms	Gymnosperm	GenBank TSA	KA356184.1
PicsiGDIa	Picea sitchensis	Gymnosperms	Gymnosperm	GenBank	EF676817.1	GDI2 according to Wu et al., 2025
PicsiGDIb	Picea sitchensis	Gymnosperms	Gymnosperm	GenBank	EF085777.1	GDI1 according to Wu et al., 2025
PicabGDIa	Picea abies	Gymnosperms	Gymnosperm	GenBank TSA	GKLE01006114.1
PicabGDIb	Picea abies	Gymnosperms	Gymnosperm	GenBank TSA	GKLE01087544.1	MA_102736g0010
PintaGDIa	Pinus taeda	Gymnosperms	Gymnosperm	GenBank TSA	GKVG01009606.1
PintaGDIb	Pinus taeda	Gymnosperms	Gymnosperm	GenBank TSA	GIYS01037243.1
LarsiGDIa	Larix siberica	Gymnosperms	Gymnosperm	GenBank TSA	GJYW01135410.1
LarsiGDIb	Larix siberica	Gymnosperms	Gymnosperm	GenBank TSA	GJYW01135412.1

### Sheet: GDI expression
Name	Species	Group	Clade	Phylogenetic notes	Transcriptome data source	Developmental expression pattern	Notes
ArathGDI1	Arabidopsis thaliana	Angiosperms/Eudicots	Angiosperm 1	Recent (species-specific?) duplication within Clade 1	https://bar.utoronto.ca/	Ubiquitous	Up in seeds.
ArathGDI2	Arabidopsis thaliana	Angiosperms/Eudicots	Angiosperm 1	Recent (species-specific?) duplication within Clade 1	https://bar.utoronto.ca/	Ubiquitous
ArathGDI3	Arabidopsis thaliana	Angiosperms/Eudicots	Angiosperm 2		https://bar.utoronto.ca/	Pollen	Absent or near-absent elsewhere.
PoptrGDI1a	Populus trichocarpa	Angiosperms/Eudicots	Angiosperm 1	Recent (species-specific?) duplication within Clade 1	https://bar.utoronto.ca/	Ubiquitous	Down in mature leaf.
PoptrGDI1b	Populus trichocarpa	Angiosperms/Eudicots	Angiosperm 1	Recent (species-specific?) duplication within Clade 1	https://bar.utoronto.ca/	Developing xylem	Very low level elsewhere
PoptrGDI2	Populus trichocarpa	Angiosperms/Eudicots	Angiosperm 2		https://bar.utoronto.ca/	Male and female catkins	Suggesting gametophytic and/or embryo role
MedtrGDI1	Medicago truncatula	Angiosperms/Eudicots	Angiosperm 1		https://bar.utoronto.ca/	Ubiquitous
MedtrGDI2	Medicago truncatula	Angiosperms/Eudicots	Angiosperm 2		https://bar.utoronto.ca/	Flowers	Detected exclusively in flowers, no further details shown
GlymaGDI1a	Glycine max	Angiosperms/Eudicots	Angiosperm 1	Recent (species-specific?) duplication within Clade 1	https://bar.utoronto.ca/	Ubiquitous
GlymaGDI1b	Glycine max	Angiosperms/Eudicots	Angiosperm 1	Recent (species-specific?) duplication within Clade 1	https://bar.utoronto.ca/	Ubiquitous
GlymaGDI2a	Glycine max	Angiosperms/Eudicots	Angiosperm 2	Recent (species-specific?) duplication within Clade 2	https://bar.utoronto.ca/	Meristems, root hairs	Some expression also in flowers
GlymaGDI2b	Glycine max	Angiosperms/Eudicots	Angiosperm 2	Recent (species-specific?) duplication within Clade 2	https://bar.utoronto.ca/	Leaves, flowers, SAM, root
VitviGDI1	Vitis vinifera	Angiosperms/Eudicots	Angiosperm 1		https://bar.utoronto.ca/	Ubiquitous	Down in senescent leaf.
VitviGDI2a	Vitis vinifera	Angiosperms/Eudicots	Angiosperm 2	Old duplication in Clade 2	https://bar.utoronto.ca/	Pollen, senescent leaves, ripe berries	Some expression everywhere.
VitviGDI2b	Vitis vinifera	Angiosperms/Eudicots	Angiosperm 2	Old duplication in Clade 2	https://bar.utoronto.ca/	Pollen	Absent elsewhere.
OrysaGDI1a	Oryza sativa	Angiosperms/Monocots	Angiosperm 1	Recent (species-specific?) duplication within Clade 1	https://bar.utoronto.ca/	Ubiquitous
OrysaGDI1b	Oryza sativa	Angiosperms/Monocots	Angiosperm 1	Recent (species-specific?) duplication within Clade 1	https://bar.utoronto.ca/	Ubiquitous
OrysaGDI1c	Oryza sativa	Angiosperms/Monocots	Angiosperm 1	Old (grass or monocot) branch of Clade 1	https://bar.utoronto.ca/	Inflorescence and seed
OrysaGDI2	Oryza sativa	Angiosperms/Monocots	Angiosperm 2	Old (grass or monocot) branch of Clade 1	https://bar.utoronto.ca/	Inflorescence
SorbiGDI1a	Sorghum bicolor	Angiosperms/Monocots	Angiosperm 1	Recent (grass-specific) tandem duplication in Clade 1	https://www.gramene.org/	Ubiquitous
SorbiGDI1b	Sorghum bicolor	Angiosperms/Monocots	Angiosperm 1	Recent (grass-specific) tandem duplication in Clade 1	https://www.gramene.org/	Ubiquitous
SorbiGDI1c	Sorghum bicolor	Angiosperms/Monocots	Angiosperm 1	Old (grass or monocot) branch of Clade 1	https://www.gramene.org/	Most tissues
SorbiGDI2	Sorghum bicolor	Angiosperms/Monocots	Angiosperm 2		https://www.gramene.org/	Anthers, pistil, pollen	Some expression in a few vegetative tissues
ZeamaGDI1a	Zea mays	Angiosperms/Monocots	Angiosperm 1		https://www.gramene.org/	Ubiquitous
ZeamaGDI1b	Zea mays	Angiosperms/Monocots	Angiosperm 1	Recent (species-specific?) duplication within Clade 1	https://www.gramene.org/	Ubiquitous
ZeamaGDI1c	Zea mays	Angiosperms/Monocots	Angiosperm 1	Old (grass or monocot) branch of Clade 1	https://www.gramene.org/	Ubiquitous
ZeamaGDI1d	Zea mays	Angiosperms/Monocots	Angiosperm 1	Recent (species-specific?) duplication within Clade 1	https://www.gramene.org/	Ubiquitous except pollen
ZeamaGDI2	Zea mays	Angiosperms/Monocots	Angiosperm 2		https://www.gramene.org/	Pollen, anthers	Absent elsewhere.
AmbtrGDI1	Amborella trichopoda	Angiosperms	Angiosperm 1 (?)		https://evorepro.sbs.ntu.edu.sg/	Everywhere with very low levels in pollen and ovary.
AmbtrGDI2	Amborella trichopoda	Angiosperms	Angiosperm 2		https://evorepro.sbs.ntu.edu.sg/	Male gametophyte (high), egg cell (low).	Absent or near-absent elsewhere.
GinbiGDI	Ginkgo biloba	Gymnosperms	Gymnosperm		https://evorepro.sbs.ntu.edu.sg/	Ubiquitous
TaxchGDIa	Taxus chinensis	Gymnosperms	Gymnosperm	Recent (species-specific?) duplication	not available
TaxchGDIb	Taxus chinensis	Gymnosperms	Gymnosperm	Recent (species-specific?) duplication	not available
PicsiGDIa	Picea sitchensis	Gymnosperms	Gymnosperm	Old (Pinaceae) duplication	not available
PicsiGDIb	Picea sitchensis	Gymnosperms	Gymnosperm	Old (Pinaceae) duplication	not available
PicabGDIa	Picea abies	Gymnosperms	Gymnosperm	Old (Pinaceae) duplication	not available
PicabGDIb	Picea abies	Gymnosperms	Gymnosperm	Old (Pinaceae) duplication	https://evorepro.sbs.ntu.edu.sg/	Ubiquitous
PintaGDIa	Pinus taeda	Gymnosperms	Gymnosperm	Old (Pinaceae) duplication	NCBI EST BLAST	Only one EST from the shoot tip
PintaGDIb	Pinus taeda	Gymnosperms	Gymnosperm	Old (Pinaceae) duplication	NCBI EST BLAST	Numerous ESTs from a range of vegetative tissues
LarsiGDIa	Larix siberica	Gymnosperms	Gymnosperm	Old (Pinaceae) duplication	not available
LarsiGDIb	Larix siberica	Gymnosperms	Gymnosperm	Old (Pinaceae) duplication	not available
